# A genome-wide Approximate Bayesian Computation approach suggests only limited numbers of soft sweeps in humans over the last 100,000 years

**DOI:** 10.1101/2019.12.22.886234

**Authors:** Guillaume Laval, Etienne Patin, Pierre Boutillier, Lluis Quintana-Murci

## Abstract

Over the last 100,000 years, humans have spread across the globe and encountered a highly diverse set of environments to which they have had to adapt. Genome-wide scans of selection are powerful to detect selective sweeps. However, because of unknown fractions of undetected sweeps and false discoveries, the numbers of detected sweeps often poorly reflect actual numbers of selective sweeps in populations. The thousands of soft sweeps on standing variation recently evidenced in humans have also been interpreted as a majority of mis-classified neutral regions. In such a context, the extent of human adaptation remains little understood. We present a new rationale to estimate these actual numbers of sweeps expected over the last 100,000 years (denoted by *X*) from genome-wide population data, both considering hard sweeps and selective sweeps on standing variation. We implemented an approximate Bayesian computation framework and showed, based on computer simulations, that such a method can properly estimate *X*. We then jointly estimated the number of selective sweeps, their mean intensity and age in several 1000G African, European and Asian populations. Our estimations of *X*, found weakly sensitive to demographic misspecifications, revealed very limited numbers of sweeps regardless the frequency of the selected alleles at the onset of selection and the completion of sweeps. We estimated ∼80 sweeps in average across fifteen 1000G populations when assuming incomplete sweeps only and ∼140 selective sweeps in non-African populations when incorporating complete sweeps in our simulations. The method proposed may help to address controversies on the number of selective sweeps in populations, guiding further genome-wide investigations of recent positive selection.
