## Supplementary Table S1 for "A genome-wide Approximate Bayesian Computation approach suggests only limited numbers of soft sweeps in humans over the last 100,000 years"

### Sheet: Main results
ABC estimations performed assuming incomplete sweeps
							IC_95					IC_95					IC_95					IC_95					IC_95					IC_95
Continent	population	city	Latitude	Longitude		X	lower-upper				X1	lower-upper				X2	lower-upper				X3	lower-upper				S	lower-upper				T (kya)	lower-upper
Africa	ESN	Abuja	9.07226	7.4913		59	34	-	85		26.9843	15.4824	-	40.076		26.0153	13.8899	-	39.3277		6.2985	2.1738	-	11.4027		0.0106	0.0052	-	0.0201		43.6281	28.9752	-	52.9265
Africa	GWD	Banjul	13.4527	-16.578		67	40	-	96		26.7542	13.8161	-	39.6269		32.3527	17.9996	-	47.6769		7.7509	2.9933	-	13.532		0.0092	0.0044	-	0.0172		44.0395	33.1304	-	53.0678
Africa	LWK	Webuye	0.60751	34.7697		67	39	-	97		31.3976	19.2308	-	46.6905		28.8984	15.2592	-	43.5752		6.2548	1.0008	-	12.8383		0.0113	0.0071	-	0.0182		42.6066	29.7485	-	50.4865
Africa	MSL	Freetown	8.46568	-13.2317		54	31	-	80		23.6495	12.5616	-	35.4938		24.1731	11.2635	-	38.353		6.5129	2.2828	-	11.4026		0.0099	0.0058	-	0.0175		41.9254	30.8769	-	49.8392
Africa	YRI	Ibadan	7.40196	3.91731		65	37	-	96		31.8372	17.6812	-	44.7125		26.2011	12.3526	-	41.189		6.701	1.8392	-	12.5034		0.009	0.0048	-	0.0163		47.3803	34.2031	-	55.5783
Europe	CEU	Amsterdam	52.22	4.53		82	44	-	123		19.8365	9.0995	-	31.9715		44.6622	24.0281	-	67.1717		17.8017	7.1005	-	30.367		0.0148	0.0081	-	0.0256		32.0474	20.3171	-	42.0084
Europe	FIN	Helsinki	60.1	24.56		58	24	-	95		18.9023	9.122	-	29.0682		28.4537	8.7739	-	51.1265		10.6394	0.8975	-	22.2449		0.0174	0.0093	-	0.0301		26.241	12.817	-	37.6014
Europe	GBR	London	51.3	0.07		76	39	-	116		23.5318	13.553	-	34.4104		37.965	16.44	-	60.6198		14.1014	4.282	-	26.3496		0.0184	0.0108	-	0.0303		25.8587	13.584	-	36.4302
Europe	IBS	Madrid	40.24	3.42		73	36	-	117		26.3017	14.3685	-	37.6892		31.9583	12.5181	-	56.0638		15.1079	4.9058	-	26.683		0.0203	0.0132	-	0.0336		26.0263	12.0514	-	36.7627
Europe	TSI	Florence	43.46	11.14		68	33	-	104		24.942	14.8966	-	36.3957		29.4537	9.7956	-	50.5871		13.3969	3.4011	-	25.7834		0.0144	0.0068	-	0.0257		30.7529	18.0667	-	41.5044
Asia	CDX	Xishuangbanna	22.0074	100.798		60	23	-	102		19.7091	7.4813	-	32.7591		28.5828	8.3526	-	49.9513		11.4575	1.0131	-	23.8657		0.0146	0.0078	-	0.0242		27.3969	15.984	-	37.6602
Asia	CHB	Beijing	39.9075	116.397		102	66	-	139		29.1375	18.3616	-	41.7042		49.9674	30.4	-	71.0873		22.4419	11.6743	-	34.8845		0.0095	0.0042	-	0.0188		40.566	28.5718	-	49.1754
Asia	CHS	Xingwang	30.9461	121.128		105	63	-	148		31.281	20.1377	-	44.2591		54.7782	32.3995	-	76.6281		18.6134	6.2403	-	33.1689		0.009	0.0033	-	0.0191		40.6897	28.4873	-	49.3208
Asia	JPT	Tokyo	35.709	139.732		78	42	-	115		23.5685	12.4657	-	36.3125		37.0023	17.7675	-	56.4514		17.1733	6.6114	-	29.2332		0.0123	0.0057	-	0.022		32.4158	21.3481	-	42.6527
Asia	KHV	HoChiMinhCity	10.823	106.63		93	58	-	130		30.6082	19.377	-	42.7687		43.8334	25.3023	-	63.0775		18.8729	8.1174	-	31.9646		0.0133	0.007	-	0.0235		33.5274	20.9768	-	43.7018
	mean estimate					73.8	40.6	-	109.533		25.8961	14.509	-	38.2626		34.9532	17.1028	-	54.1924		12.875	4.30222	-	23.0816		0.0129333	0.0069	-	0.0228133		35.6735	23.2759	-	45.2477
Africa	mean estimate in Africa					62.4	36.2	-	90.8		28.1246	15.7544	-	41.3199		27.5281	14.153	-	42.0244		6.70362	2.05798	-	12.3358		0.01	0.00546	-	0.01786		43.916	31.3868	-	52.3796
Europe	mean estimate in Europe					71.4	35.2	-	111		22.7029	12.2079	-	33.907		34.4986	14.3111	-	57.1138		14.2095	4.11738	-	26.2856		0.01706	0.00964	-	0.02906		28.1853	15.3672	-	38.8614
Asia	mean estimate in Asia					87.6	50.4	-	126.8		26.8609	15.5647	-	39.5607		42.8328	22.8444	-	63.4391		17.7118	6.7313	-	30.6234		0.01174	0.0056	-	0.02152		34.9192	23.0736	-	44.5022
All	total number of positively-selected loci in humans					221.4	121.8		328.6
	estimated using the sum of mean estimates
Popuation used to calibrate the demographic model are indicated in red

### Sheet: Wrong demography Africa vs Asia
ABC estimations performed swapping empirical data and simulated demography, i.e., analyzing the African data using a “wrong” Asian demographic model and inversely
							IC_95
Continent	population	city	Latitude	Longitude		X	lower-upper
Africa	ESN	Abuja	9.07226	7.4913		72	39	-	106			72	39	106
Africa	GWD	Banjul	13.4527	-16.578		85	52	-	123			85	52	123
Africa	LWK	Webuye	0.60751	34.7697		89	50	-	129			89	50	129
Africa	MSL	Freetown	8.46568	-13.2317		71	42	-	105			71	42	105
Africa	YRI	Ibadan	7.40196	3.91731		107	74	-	144			107	74	144
Asia	CDX	Xishuangbanna	22.0074	100.798		67	38	-	99			67	38	99
Asia	CHB	Beijing	39.9075	116.397		58	32	-	85			58	32	85
Asia	CHS	Xingwang	30.9461	121.128		94	57	-	130			94	57	130
Asia	JPT	Tokyo	35.709	139.732		56	27	-	86			56	27	86
Asia	KHV	HoChiMinhCity	10.823	106.63		54	27	-	83			54	27	83
	mean estimate					75.3	43.8	-	109
											Difference in number of selective sweeps with respect to the main results (reported below)
Africa	under an Asian demography					84.8	51.4	-	121.4		22.4
Asia	under an African demography					65.8	36.2	-	96.6		-21.8
Main results (reported values)
Africa	under an African demography					62.4	36.2	-	90.8
Asia	under an Asian demography					87.6	50.4	-	126.8

### Sheet: Wrong demography Europe vs Asia
ABC estimations performed swapping empirical data and simulated demography, i.e., analyzing the European data using a “wrong” Asian demographic model and inversely
							IC_95
Continent	population	city	Latitude	Longitude		X	lower-upper
Europe	CEU	Amsterdam	52.22	4.53		86	46	-	128
Europe	FIN	Helsinki	60.1	24.56		59	25	-	94
Europe	GBR	London	51.3	0.07		84	51	-	120
Europe	IBS	Madrid	40.24	3.42		102	68	-	140
Europe	TSI	Florence	43.46	11.14		83	48	-	119
Asia	CDX	Xishuangbanna	22.0074	100.798		63	25	-	104
Asia	CHB	Beijing	39.9075	116.397		61	23	-	101
Asia	CHS	Xingwang	30.9461	121.128		65	28	-	106
Asia	JPT	Tokyo	35.709	139.732		63	29	-	103
Asia	KHV	HoChiMinhCity	10.823	106.63		62	24	-	101
	mean estimate					72.8	36.7	-	111.6
											Difference in number of selective sweeps with respect to the main results (reported below)
Europe	under an Asian demography					82.8	47.6	-	120.2		11.4
Asia	under a European demography					62.8	25.8	-	103		-24.8
Main results (reported values)
Europe	under a European demography					71.4	35.2	-	111
Asia	under an Asian demography					87.6	50.4	-	126.8

### Sheet: Incorporating complete sweeps
ABC estimations performed assuming both complete and incomplete sweeps
						Flat prior for s					Gamma prior for s					L-shape prior for s					Gamma + L-shape prior for s
							IC_95					IC_95					IC_95					IC_95
Continent	population	city	Latitude	Longitude		X	lower-upper				X	lower-upper				X	lower-upper				X	lower-upper
Africa	ESN	Abuja	9.07226	7.4913		25	8	-	43		40	22	-	61		56	37	-	77		56	37	-	77
Africa	GWD	Banjul	13.4527	-16.578		30	10	-	51		45	23	-	72		75	53	-	99		75	52	-	100
Africa	LWK	Webuye	0.60751	34.7697		26	6	-	48		54	30	-	79		81	59	-	104		79	55	-	104
Africa	MSL	Freetown	8.46568	-13.2317		30	13	-	49		41	20	-	62		61	42	-	84		57	37	-	78
Africa	YRI	Ibadan	7.40196	3.91731		18	-2	-	38		45	23	-	69		67	46	-	90		71	49	-	94
Europe	CEU	Amsterdam	52.22	4.53		68	19	-	112		92	47	-	135		104	62	-	144		94	48	-	139
Europe	FIN	Helsinki	60.1	24.56		64	22	-	110		84	39	-	131		120	78	-	163		99	53	-	145
Europe	GBR	London	51.3	0.07		115	72	-	159		111	64	-	158		129	84	-	169		126	78	-	169
Europe	IBS	Madrid	40.24	3.42		99	57	-	142		103	61	-	145		142	98	-	185		133	87	-	179
Europe	TSI	Florence	43.46	11.14		105	60	-	151		103	58	-	150		127	79	-	168		121	74	-	166
Asia	CDX	Xishuangbanna	22.0074	100.798		81	40	-	129		116	75	-	162		157	112	-	198		132	86	-	180
Asia	CHB	Beijing	39.9075	116.397		91	52	-	130		102	65	-	144		191	146	-	233		174	130	-	220
Asia	CHS	Xingwang	30.9461	121.128		118	75	-	163		162	123	-	209		205	159	-	248		198	150	-	240
Asia	JPT	Tokyo	35.709	139.732		89	48	-	128		111	72	-	155		173	131	-	216		152	105	-	197
Asia	KHV	HoChiMinhCity	10.823	106.63		89	46	-	134		104	62	-	145		206	158	-	248		171	125	-	218
Africa	mean estimate in Africa					25.8	7	-	45.8		45	23.6	-	68.6		68	47.4	-	90.8		67.6	46	-	90.6	Estimated values shown in Fig 4
Europe	mean estimate in Asia					90.2	46	-	134.8		98.6	53.8	-	143.8		124.4	80.2	-	165.8		114.6	68	-	159.6
Asia	mean estimate in Asia					93.6	52.2	-	136.8		119	79.4	-	163		186.4	141.2	-	228.6		165.4	119.2	-	211
Main results (reported values)
Africa	mean estimate in Africa					62.4	36.2	-	90.8
Europe	mean estimate in Europe					71.4	35.2	-	111
Asia	mean estimate in Asia					87.6	50.4	-	126.8
						Difference in number of selective sweeps with respect to the main results (reported below)
					Africa	-36.6					-17.4					5.6					5.2
					Europe	18.8					27.2					53					43.2
					Asia	6					31.4					98.8					77.8
